# TSA-Seq reveals a largely “hardwired” genome organization relative to nuclear speckles with small position changes tightly correlated with gene expression changes

**DOI:** 10.1101/824433

**Authors:** Liguo Zhang, Yang Zhang, Yu Chen, Omid Gholamalamdari, Yuchuan Wang, Jian Ma, Andrew S. Belmont

## Abstract

Genome-wide mapping of chromosomal distances relative to nuclear compartments using TSA-Seq suggests a more deterministic relationship between intranuclear gene position and expression as a function of nuclear speckle distance than radial position. Gene activity increases overall with decreasing distance to nuclear speckles, with active chromosomal regions forming the apex of chromosome loops protruding from the nuclear periphery into the interior. Interestingly, genomic distances to the nearest lamina-associated domain are larger for loop apexes mapping very close to nuclear speckles, suggesting the possibility of genomic “hardwiring” and conservation of speckle-associated regions. To facilitate comparison of genome organization relative to nuclear speckles in human K562, HCT116, HFFc6, and H1 cell lines, here we describe reducing the required cell number 10-20-fold for TSA-Seq by deliberately saturating protein-labeling while preserving distance mapping by the still unsaturated DNA-labeling. Surprisingly, in pair-wise cell line comparisons, only ∼10% of the genome shows a statistically significant shift in relative nuclear speckle distances. These modest shifts in nuclear speckle distance, however, tightly correlate with changes in cell-type specific gene expression. Similarly, half of all loci that contain induced heat-shock protein genes appear pre-positioned close to nuclear speckles, with the remaining showing small shifts towards speckles with transcriptional induction. Speckle association together with chromatin decondensation correlates with expression amplification upon *HSPH1* activation. Our results demonstrate a largely “hardwired” genome organization and specific genes moving small mean distances relative to speckles during cell differentiation or physiological transition, suggesting an important role of nuclear speckles in gene expression regulation.
