## Supplementary Table 5 for "TSA-Seq reveals a largely “hardwired” genome organization relative to nuclear speckles with small position changes tightly correlated with gene expression changes"

### Sheet: RNA-seq data for correlation
RNA-Seq data used for correlation with TSA-Seq
Cell	source	expeirment_accession	sample_id	Biological_replicate	technical_replicate	paird-end	download_url
H1	ENCODE	ENCSR000EYP	ENCFF000DGR	1	1	1	https://www.encodeproject.org/files/ENCFF000DGR/@@download/ENCFF000DGR.fastq.gz
H1	ENCODE	ENCSR000EYP	ENCFF000DGZ	1	1	2	https://www.encodeproject.org/files/ENCFF000DGZ/@@download/ENCFF000DGZ.fastq.gz
H1	ENCODE	ENCSR000EYP	ENCFF000DGS	1	2	1	https://www.encodeproject.org/files/ENCFF000DGS/@@download/ENCFF000DGS.fastq.gz
H1	ENCODE	ENCSR000EYP	ENCFF000DHA	1	2	2	https://www.encodeproject.org/files/ENCFF000DHA/@@download/ENCFF000DHA.fastq.gz
HCT116	ENCODE	ENCSR000CWM	ENCFF000DKT	1	1	1	https://www.encodeproject.org/files/ENCFF000DKT/@@download/ENCFF000DKT.fastq.gz
HCT116	ENCODE	ENCSR000CWM	ENCFF000DKZ	1	1	2	https://www.encodeproject.org/files/ENCFF000DKZ/@@download/ENCFF000DKZ.fastq.gz
HCT116	ENCODE	ENCSR000CWM	ENCFF000DKU	1	2	1	https://www.encodeproject.org/files/ENCFF000DKU/@@download/ENCFF000DKU.fastq.gz
HCT116	ENCODE	ENCSR000CWM	ENCFF000DLA	1	2	2	https://www.encodeproject.org/files/ENCFF000DLA/@@download/ENCFF000DLA.fastq.gz
HCT116	ENCODE	ENCSR000CWM	ENCFF000DKV	1	3	1	https://www.encodeproject.org/files/ENCFF000DKV/@@download/ENCFF000DKV.fastq.gz
HCT116	ENCODE	ENCSR000CWM	ENCFF000DLB	1	3	2	https://www.encodeproject.org/files/ENCFF000DLB/@@download/ENCFF000DLB.fastq.gz
HFF	GEO	GSM2687371	SRR5762372	1	1	1	https://www.ncbi.nlm.nih.gov/geo/
HFF	GEO	GSM2687371	SRR5762372	1	1	2	https://www.ncbi.nlm.nih.gov/geo/
HFF	GEO	GSM2687379	SRR5762380	2	1	1	https://www.ncbi.nlm.nih.gov/geo/
HFF	GEO	GSM2687379	SRR5762380	2	1	2	https://www.ncbi.nlm.nih.gov/geo/
K562	ENCODE	ENCSR000EYO	ENCFF000DWT	1	1	1	https://www.encodeproject.org/files/ENCFF000DWT/@@download/ENCFF000DWT.fastq.gz
K562	ENCODE	ENCSR000EYO	ENCFF000DXL	1	1	2	https://www.encodeproject.org/files/ENCFF000DXL/@@download/ENCFF000DXL.fastq.gz
K562	ENCODE	ENCSR000EYO	ENCFF000DWU	1	2	1	https://www.encodeproject.org/files/ENCFF000DWU/@@download/ENCFF000DWU.fastq.gz
K562	ENCODE	ENCSR000EYO	ENCFF000DXM	1	2	2	https://www.encodeproject.org/files/ENCFF000DXM/@@download/ENCFF000DXM.fastq.gz
K562	ENCODE	ENCSR000EYO	ENCFF000DWV	1	3	1	https://www.encodeproject.org/files/ENCFF000DXM/@@download/ENCFF000DXM.fastq.gz
K562	ENCODE	ENCSR000EYO	ENCFF000DXN	1	3	2	https://www.encodeproject.org/files/ENCFF000DXN/@@download/ENCFF000DXN.fastq.gz
K562	ENCODE	ENCSR000EYO	ENCFF000DWW	1	4	1	https://www.encodeproject.org/files/ENCFF000DWW/@@download/ENCFF000DWW.fastq.gz
K562	ENCODE	ENCSR000EYO	ENCFF000DXO	1	4	2	https://www.encodeproject.org/files/ENCFF000DXO/@@download/ENCFF000DXO.fastq.gz
K562	ENCODE	ENCSR000EYO	ENCFF000DWX	1	5	1	https://www.encodeproject.org/files/ENCFF000DWX/@@download/ENCFF000DWX.fastq.gz
K562	ENCODE	ENCSR000EYO	ENCFF000DXP	1	5	2	https://www.encodeproject.org/files/ENCFF000DXP/@@download/ENCFF000DXP.fastq.gz
Index
data	download_url
genome chromosome size	https://www.encodeproject.org/files/GRCh38_EBV.chrom.sizes/
STAR index file	https://www.encodeproject.org/files/ENCFF742NER/
RSEM index file	https://www.encodeproject.org/files/ENCFF940AZB/

### Sheet: RNA-seq data for DE
RNA-Seq data used for differential expression analysis between H1 and HFF
Cell	source	expeirment_accession	sample_id	Biological_replicate	technical_replicate	paird-end	download_url
H1	ENCODE	ENCSR000EYP	ENCFF000DGR	1	1	1	https://www.encodeproject.org/files/ENCFF000DGR/@@download/ENCFF000DGR.fastq.gz
H1	ENCODE	ENCSR000EYP	ENCFF000DGZ	1	1	2	https://www.encodeproject.org/files/ENCFF000DGZ/@@download/ENCFF000DGZ.fastq.gz
H1	ENCODE	ENCSR000EYP	ENCFF000DGS	1	2	1	https://www.encodeproject.org/files/ENCFF000DGS/@@download/ENCFF000DGS.fastq.gz
H1	ENCODE	ENCSR000EYP	ENCFF000DHA	1	2	2	https://www.encodeproject.org/files/ENCFF000DHA/@@download/ENCFF000DHA.fastq.gz
H1	ENCODE	ENCSR000EYP	ENCFF000DGT	2	1	1	https://www.encodeproject.org/files/ENCFF000DGT/@@download/ENCFF000DGT.fastq.gz
H1	ENCODE	ENCSR000EYP	ENCFF000DHB	2	1	2	https://www.encodeproject.org/files/ENCFF000DHB/@@download/ENCFF000DHB.fastq.gz
H1	ENCODE	ENCSR000EYP	ENCFF000DGU	2	2	1	https://www.encodeproject.org/files/ENCFF000DGU/@@download/ENCFF000DGU.fastq.gz
H1	ENCODE	ENCSR000EYP	ENCFF000DHC	2	2	2	https://www.encodeproject.org/files/ENCFF000DHC/@@download/ENCFF000DHC.fastq.gz
H1	ENCODE	ENCSR000EYP	ENCFF000DGV	3	1	1	https://www.encodeproject.org/files/ENCFF000DGV/@@download/ENCFF000DGV.fastq.gz
H1	ENCODE	ENCSR000EYP	ENCFF000DHD	3	1	2	https://www.encodeproject.org/files/ENCFF000DHD/@@download/ENCFF000DHD.fastq.gz
H1	ENCODE	ENCSR000EYP	ENCFF000DGW	3	2	1	https://www.encodeproject.org/files/ENCFF000DGW/@@download/ENCFF000DGW.fastq.gz
H1	ENCODE	ENCSR000EYP	ENCFF000DHE	3	2	2	https://www.encodeproject.org/files/ENCFF000DHE/@@download/ENCFF000DHE.fastq.gz
HFF	GEO	GSM2687371	SRR5762372	1	1	1	https://www.ncbi.nlm.nih.gov/geo/
HFF	GEO	GSM2687371	SRR5762372	1	1	2	https://www.ncbi.nlm.nih.gov/geo/
HFF	GEO	GSM2687379	SRR5762380	2	1	1	https://www.ncbi.nlm.nih.gov/geo/
HFF	GEO	GSM2687379	SRR5762380	2	1	2	https://www.ncbi.nlm.nih.gov/geo/
Index
data	download_url
genome chromosome size	https://www.encodeproject.org/files/GRCh38_EBV.chrom.sizes/
STAR index file	https://www.encodeproject.org/files/ENCFF742NER/
HTSeq index file	https://www.encodeproject.org/files/gencode.v24.primary_assembly.annotation/
