## Supplementary Table 9 for "TSA-Seq reveals a largely “hardwired” genome organization relative to nuclear speckles with small position changes tightly correlated with gene expression changes"

### Sheet: Sheet1
Cell line	Protein target	TSA labeling condition	Treatment	Pulldown data	Input data	Use in cell type pair-wise comparison to identify changed domains (figures of genomic tracks are generated from replicate 1)	Use in heatshock vs control comparison to identify changed domains (figures of genomic tracks are generated from replicate 1)	Use in SPAD calling	Use in TSA-Seq enhancement condition comparison
H1	SON	E		https://data.4dnucleome.org/experiments-tsaseq/4DNEXUUZ3QJY/	https://data.4dnucleome.org/experiments-tsaseq/4DNEXZ8L4YL6/	used as H1 replicate1		H1 SPAD
H1	SON	E		https://data.4dnucleome.org/experiments-tsaseq/4DNEX2JUPDUP/	https://data.4dnucleome.org/experiments-tsaseq/4DNEXY7SLH9Y/	used as H1 replicate2
HFFc6	SON	E		https://data.4dnucleome.org/experiments-tsaseq/4DNEX6U8TS3Y/	https://data.4dnucleome.org/experiments-tsaseq/4DNEXI7XUWFK/	used as HFFc6 replicate1		HFFc6 SPAD
HFFc6	SON	E		https://data.4dnucleome.org/experiments-tsaseq/4DNEXJYIQ1LL/	https://data.4dnucleome.org/experiments-tsaseq/4DNEXIRQ3TRW/	used as HFFc6 replicate2
HCT116	SON	E		https://data.4dnucleome.org/experiments-tsaseq/4DNEXCAJWM6W/	https://data.4dnucleome.org/experiments-tsaseq/4DNEXI5ZVEAW/	used as HCT116 replicate2		HCT116 SPAD	HCT116 condition E
HCT116	SON	C		https://data.4dnucleome.org/experiments-tsaseq/4DNEXTBEE5EZ/	https://data.4dnucleome.org/experiments-tsaseq/4DNEXDL3SDJS/				HCT116 condition C
HCT116	SON	A		https://data.4dnucleome.org/experiments-tsaseq/4DNEXFTPDSNA/	https://data.4dnucleome.org/experiments-tsaseq/4DNEXYYVG4NT/				HCT116 condition A
HCT116	SON	E		https://data.4dnucleome.org/experiments-tsaseq/4DNEX4ANWWVQ/	https://data.4dnucleome.org/experiments-tsaseq/4DNEX5CWKK1V/	used as HCT116 replicate1
K562	SON	E		https://data.4dnucleome.org/experiments-tsaseq/4DNEXPTYCQQ1/	https://data.4dnucleome.org/experiments-tsaseq/4DNEXHBXW5R2/	used as K562 replicate1		K562 SPAD	K562 condition E
K562	SON	D		https://data.4dnucleome.org/experiments-tsaseq/4DNEXXL427TJ/	https://data.4dnucleome.org/experiments-tsaseq/4DNEXHBXW5R2/				K562 condition D
K562	SON	C		https://data.4dnucleome.org/experiments-tsaseq/4DNEXCLGBHDE/	https://data.4dnucleome.org/experiments-tsaseq/4DNEXHBXW5R2/				K562 condition C
K562	SON	B		https://data.4dnucleome.org/experiments-tsaseq/4DNEX2PH2EGA/	https://data.4dnucleome.org/experiments-tsaseq/4DNEXHBXW5R2/				K562 condition B
K562	SON	A		https://data.4dnucleome.org/experiments-tsaseq/4DNEXWI62POK/	https://data.4dnucleome.org/experiments-tsaseq/4DNEXHBXW5R2/				K562 condition A
K562	SON	E	no heat shock control	https://data.4dnucleome.org/experiments-tsaseq/4DNEXPZYYA7S/	https://data.4dnucleome.org/experiments-tsaseq/4DNEXK1AOFGT/	used as K562 replicate2	used as control replicate1
K562	SON	E	heat shock (42°C) 30 mins	https://data.4dnucleome.org/experiments-tsaseq/4DNEX4DZEZ7G/	https://data.4dnucleome.org/experiments-tsaseq/4DNEXNS4ZCCO/		used as heatshock30mins replicate1
K562	SON	E	heat shock (42°C) 1 hr	https://data.4dnucleome.org/experiments-tsaseq/4DNEX4G8UEFD/	https://data.4dnucleome.org/experiments-tsaseq/4DNEXNBF8QSE/
K562	SON	E	heat shock (42°C) 2 hrs	https://data.4dnucleome.org/experiments-tsaseq/4DNEXT2NZVA6/	https://data.4dnucleome.org/experiments-tsaseq/4DNEX67FKCUC/
K562	SON	A	no heat shock control	https://data.4dnucleome.org/experiments-tsaseq/4DNEX8553UTO/	https://data.4dnucleome.org/experiments-tsaseq/4DNEXA1SMWU3/		used as control replicate2
K562	SON	A	heat shock (42°C) 30 mins	https://data.4dnucleome.org/experiments-tsaseq/4DNEXHGVQ3G6/	https://data.4dnucleome.org/experiments-tsaseq/4DNEX4I7I7AT/		used as heatshock30mins replicate2
